# Radical cell identity bifurcation in *Saccharina* embryos coincides with the expression of newly acquired genes

**DOI:** 10.64898/2026.05.13.724814

**Authors:** Ioannis Theodorou, Olivier Godfroy, Samuel Boscq, Bernard Billoud, Yves Dusabyinema, Bénédicte Charrier

## Abstract

Brown algae evolved independently from animals, land plants and other algae, and we know very little about the spatio-temporal dynamics of their embryogenesis. Here, we used time-lapse, bright-field microscopy to study cell division and lineage development during early embryogenesis in the kelp *Saccharina latissima*, a large brown alga. We discovered a radical change of cell identity as early as the 4-cell stage: after fertilization, the zygote underwent two or three unequal cell divisions before the basal cell – that closest to the maternal tissue – stopped dividing and radically differentiated into a hyperpolarized cell, the rhizoid, which anchors the embryo to the substrate. RNA-seq analysis showed that differentiation of rhizoid cells was preceded by expression of 130 basal cell-specific genes. Phylostratigraphic analysis further revealed that more than 40% of these basal cell-specific genes appeared after the emergence of the brown algae group, and their functions are largely unknown. By contrast, the apical cell predominantly expressed more ancestral, metabolism-related genes, and it continued to divide to produce the long, blade-shaped thallus of the alga. The early and radical nature of cell differentiation in *Saccharina* embryos, combined with differential gene expression from various evolutionary periods, highlights the unique mechanisms of embryogenesis of this alga.
