## Supplementary material for "Radical cell identity bifurcation in *Saccharina* embryos coincides with the expression of newly acquired genes": Table S1

### Sheet: Feuille1
Table S1: Quantitative data of the time-lapse parameters and rhizoids formation. For each parameter, the lowest and the highest values are highlighted in bold.											*: The embryo E01 was excluded from the second average calculation because the first rhizoid was observed much later in this embryo. It is possible that the first rhizoid emerged earlier but went unnoticed because it grew behind the embryo or was too transparent to see.
EMBRYOS	TIME-LAPSE			BASAL CELLS	RHIZOIDS
Name of embryo	Total duration of the time-lapse (starting from the zygotic stage) (hrs)	Time between each time point (hrs)	Number of cells at the end of the time-lapse	Nber of cells at which the basal cell stops dividing	Time at the emergence of the first rhizoid (dys after zygote stage)		Maximum time before rhizoid formation after formation of the basal cell (hrs)		Nber of cells at the time of the emergence of the first rhizoid
					All embryos	without E01*	All embryos	without E01*	All embryos	without E01*
E01	216	24	114	11	7	NA	96	NA	50	NA
E02	156	12	88	4	2.5	2.5	36	36	11	11
E03	192	12	110	12	3.5	3.5	12	12	13	13
E04	144	12	56	4	2.5	2.5	24	24	11	11
E05	192	12	170	14	3	3	36	36	14	14
E06	156	12	61	10	3	3	36	36	12	12
E07	120	12	39	8	3	3	36	36	14	14
E08	252	12	106	4	3	3	36	36	11	11
E09	168	12	104	11	3.5	3.5	24	24	20	20
E10	176	8	124	10	2.3	2.3	8	8	12	12
E11	200	8	92	14	3	3	16	16	16	16
E12	200	8	84	5	1.7	1.7	24	24	5	5
Mean	181	12	95.6667	8.91667	3.16667	2.81818	32	26.1818	15.75	12.6364
