## Supplementary material for "Radical cell identity bifurcation in *Saccharina* embryos coincides with the expression of newly acquired genes": Table S3

### Sheet: Table S3a
Table S3a: Dynamics of gene expression from the zygote to the embryo 4-cell stage. Differentially expressed genes (DEG; Fold change >=2; up or down) between each developmental stage are indicated. nd: not determined because the comparison was not relevant.
nb DEGs			Zygote	2 cells apical	2 cells basal	4 cells apical	4 cells middle	4 cells basal
up in	2 cells apical	vs	1	nd	0	2	1	nd
down in		vs	12		4	10	5
up in	2 cells basal	vs	3	4	nd	nd	7	2
down in		vs	10	0			3	5
up in	4 cells apical	vs	nd	10	nd	nd	0	16
down in		vs		2			0	15
up in	4 cells middle	vs	nd	1	3	0	nd	8
down in		vs		5	7	0		19
up in	4 cells basal	vs	nd	nd	5	15	19	nd
down in		vs			2	16	8

### Sheet: Table S3b
Table S3b: Dynamics of gene expression from the zygote to the embryo 4-cell stage. List of DEGs per comparison (na : not applicable)
comparaison		sens	STR_gene	COGid	description_eggNOG	log2FoldChange	FoldChange	lfcSE	stat	pvalue	padj	meanExpression_zygote	meanExpression_basal_2cells	meanExpression_apical_2cells	meanExpression_basal_4cells	meanExpression_middle_4cells	meanExpression_apical_4cells	meanZscore_zygote	meanZscore_basal_2cells	meanZscore_apical_2cells	meanZscore_basal_4cells	meanZscore_middle_4cells	meanZscore_apical_4cells
zygote to 2 cells	zygote_basal_2cells	up in basal 2 cells compared to zygote	STRG.60629	L	protein conserved in bacteria	-1.76549	3.3999	0.472257	-3.73841	0.000185186	0.0404234	11.51	12.8632	11.8378	12.1609	11.5099	12.4928	-1.04182	1.52958	-0.418897	0.195126	-1.04201	0.825698
	zygote_basal_2cells	up in basal 2 cells compare to zygote	STRG.587	O	ubiquitin protein ligase activity	-1.53349	2.89485	0.404921	-3.78713	0.000152398	0.0388106	11.4142	12.5441	10.8977	11.42	11.3152	11.2108	-0.198441	1.84856	-1.13407	-0.187939	-0.37779	-0.566887
	zygote_basal_2cells	up in basal 2 cells compare to zygote	STRG.31592	S	4-hydroxy-tetrahydrodipicolinate reductase	-1.09851	2.14133	0.292596	-3.75434	0.000173797	0.0404234	11.5435	12.6319	12.6313	12.3464	13.0033	12.8665	-2.04415	0.259811	0.258474	-0.344549	1.04584	0.756296
	zygote_basal_2cells	down in basal 2 cells compared to zygote	STRG.423	na	na	1.4665	2.7635	0.316684	4.63079	3.64273e-06	0.00139152	13.1744	11.826	12.289	12.1529	12.1215	11.5828	2.07037	-0.788357	0.193267	-0.0953697	-0.161952	-1.3041
	zygote_basal_2cells	down in basal 2 cells compare to zygote	STRG.31861	I	AMP-binding enzyme	1.65235	3.14346	0.241257	6.84892	7.44076e-12	3.78982e-09	13.0635	11.4575	11.7939	11.3729	11.4033	11.6258	2.24886	-0.475714	0.0949299	-0.619294	-0.567701	-0.190264
	zygote_basal_2cells	down in basal 2 cells compare to zygote	STRG.53693	E	agmatinase activity	2.00475	4.01319	0.325761	6.15406	7.55229e-10	3.29711e-07	13.3328	11.5466	11.4637	11.5383	10.9959	12.1253	2.1153	-0.269096	-0.37971	-0.280149	-1.00418	0.503467
	zygote_basal_2cells	down in basal 2 cells compare to zygote	STRG.11077	na	na	2.04282	4.1205	0.45353	4.50427	6.66015e-06	0.00226149	16.0124	14.0472	14.3182	13.6783	13.4514	13.6251	2.17833	-0.117082	0.199428	-0.548074	-0.813076	-0.610168
	zygote_basal_2cells	down in basal 2 cells compare to zygote	STRG.55018	DZ	guanyl-nucleotide exchange factor activity	2.09044	4.25878	0.232921	8.97488	2.83665e-19	2.1672e-16	13.3301	11.2586	11.1428	11.3469	11.2149	11.0883	2.30776	-0.36857	-0.518171	-0.254422	-0.424946	-0.588501
	zygote_basal_2cells	down in basal 2 cells compare to zygote	STRG.48220	-	-	2.40207	5.28563	0.536799	4.47481	7.64786e-06	0.00233718	15.466	13.2725	13.0455	12.97	11.945	12.1128	2.07122	0.130056	-0.0708106	-0.137597	-1.04467	-0.89619
	zygote_basal_2cells	down in basal 2 cells compare to zygote	STRG.41764	S	Endo alpha-1,4 polygalactosaminidase	2.56543	5.91933	0.28232	9.08696	1.01847e-19	1.03748e-16	13.7511	11.3154	11.8464	11.3749	11.4896	12.1788	2.19674	-0.683627	-0.0556812	-0.613253	-0.47759	0.337351
	zygote_basal_2cells	down in basal 2 cells compare to zygote	STRG.43861	U	protein xylosyltransferase activity	2.66053	6.32264	0.2696	9.86841	5.70615e-23	8.719e-20	13.771	11.2644	11.0222	11.346	10.9843	11.0219	2.29439	-0.283558	-0.532632	-0.19961	-0.571652	-0.532991
	zygote_basal_2cells	down in basal 2 cells compare to zygote	STRG.4939	M	UDP-glucose/GDP-mannose dehydrogenase family, central domain	3.30696	9.89679	0.48275	6.85026	7.37176e-12	3.78982e-09	16.3613	13.2845	13.4114	12.7807	13.3102	13.6061	2.26521	-0.355223	-0.247146	-0.784341	-0.333334	-0.0813077
	zygote_basal_2cells	down in basal 2 cells compare to zygote	STRG.4164	M	glucan endo-1,4-beta-glucanase activity, C-3 substituted reducing group	3.35407	10.2253	0.332103	10.0995	5.55429e-24	1.69739e-20	14.3406	11.2658	11.5566	11.4629	10.988	11.0911	2.28345	-0.413282	-0.158223	-0.240465	-0.656914	-0.566514
	zygote_apical_2cells	up in apical 2 cells compare to zygote	STRG.56090	na	na	-1.52053	2.86897	0.393835	-3.86084	0.000112997	0.0390164	11.5688	12.2732	12.9938	11.7483	11.8858	11.9935	-1.07659	0.451086	2.01381	-0.687169	-0.38905	-0.155575
	zygote_apical_2cells	down in apical 2 cells compared to zygote	STRG.38166	-	-	1.09827	2.14098	0.256047	4.28935	1.79197e-05	0.00787491	12.3079	11.4658	10.9486	11.4611	11.4951	11.3106	2.03948	-0.0968622	-1.40873	-0.108602	-0.0223298	-0.490538
	zygote_apical_2cells	down in apical 2 cells compare to zygote	STRG.24346	-	-	1.12303	2.17803	0.251964	4.45708	8.30824e-06	0.00401621	12.1831	11.2566	10.919	11.3446	10.9843	11.233	2.13875	-0.119741	-0.942589	0.0948012	-0.783522	-0.177319
	zygote_apical_2cells	down in apical 2 cells compare to zygote	STRG.31861	I	AMP-binding enzyme	1.31459	2.48731	0.257771	5.09981	3.39993e-07	0.00023479	13.0635	11.4575	11.7939	11.3729	11.4033	11.6258	2.24886	-0.475714	0.0949299	-0.619294	-0.567701	-0.190264
	zygote_apical_2cells	down in apical 2 cells compare to zygote	STRG.19213	na	na	1.32015	2.49692	0.313353	4.21297	2.52034e-05	0.0101527	12.5146	11.6079	11.2161	11.6856	11.5183	11.0068	2.02086	-0.0333186	-0.921078	0.142585	-0.23644	-1.39532
	zygote_apical_2cells	down in apical 2 cells compare to zygote	STRG.27801	KLT	Sushi, nidogen and EGF-like	1.52108	2.87005	0.326052	4.66514	3.08412e-06	0.00165652	12.8305	11.8527	11.2665	11.9005	11.1048	11.0968	1.8972	0.26229	-0.71788	0.342179	-0.988155	-1.00161
	zygote_apical_2cells	down in apical 2 cells compare to zygote	STRG.41764	S	Endo alpha-1,4 polygalactosaminidase	2.02531	4.07079	0.301646	6.71418	1.89122e-11	2.28554e-08	13.7511	11.3154	11.8464	11.3749	11.4896	12.1788	2.19674	-0.683627	-0.0556812	-0.613253	-0.47759	0.337351
	zygote_apical_2cells	down in apical 2 cells compare to zygote	STRG.53693	E	agmatinase activity	2.05547	4.15679	0.348243	5.9024	3.58249e-09	2.88629e-06	13.3328	11.5466	11.4637	11.5383	10.9959	12.1253	2.1153	-0.269096	-0.37971	-0.280149	-1.00418	0.503467
	zygote_apical_2cells	down in apical 2 cells compare to zygote	STRG.55018	DZ	guanyl-nucleotide exchange factor activity	2.08761	4.25045	0.248967	8.3851	5.06824e-17	8.16662e-14	13.3301	11.2586	11.1428	11.3469	11.2149	11.0883	2.30776	-0.36857	-0.518171	-0.254422	-0.424946	-0.588501
	zygote_apical_2cells	down in apical 2 cells compare to zygote	STRG.43861	U	protein xylosyltransferase activity	2.78364	6.88587	0.288234	9.65756	4.56631e-22	2.20735e-18	13.771	11.2644	11.0222	11.346	10.9843	11.0219	2.29439	-0.283558	-0.532632	-0.19961	-0.571652	-0.532991
	zygote_apical_2cells	down in apical 2 cells compare to zygote	STRG.48220	-	-	2.8596	7.25816	0.573879	4.98294	6.26254e-07	0.000378414	15.466	13.2725	13.0455	12.97	11.945	12.1128	2.07122	0.130056	-0.0708106	-0.137597	-1.04467	-0.89619
	zygote_apical_2cells	down in apical 2 cells compare to zygote	STRG.4164	M	glucan endo-1,4-beta-glucanase activity, C-3 substituted reducing group	3.03373	8.18924	0.354938	8.5472	1.26112e-17	3.04813e-14	14.3406	11.2658	11.5566	11.4629	10.988	11.0911	2.28345	-0.413282	-0.158223	-0.240465	-0.656914	-0.566514
	zygote_apical_2cells	down in apical 2 cells compare to zygote	STRG.4939	M	UDP-glucose/GDP-mannose dehydrogenase family, central domain	3.0843	8.48139	0.51607	5.97652	2.2796e-09	2.20392e-06	16.3613	13.2845	13.4114	12.7807	13.3102	13.6061	2.26521	-0.355223	-0.247146	-0.784341	-0.333334	-0.0813077
2 cells stage	basal_2cells_apical_2cells	down in basal compared to apical at 2 cells	STRG.454	J	RNA-directed 5'-3' RNA polymerase activity	1.40901	2.65556	0.347033	4.06018	4.90352e-05	0.0474072	11.8578	12.8291	11.4108	12.8153	11.9977	11.1262	-0.429889	1.09663	-1.13235	1.07492	-0.210073	-1.57959
	basal_2cells_apical_2cells		STRG.7124	na	na	1.46867	2.76766	0.302832	4.84978	1.23599e-06	0.00597478	12.6603	13.3117	12.0301	12.3787	11.6182	11.6927	0.525561	1.57644	-0.491138	0.0711501	-1.15566	-1.0355
	basal_2cells_apical_2cells		STRG.587	O	ubiquitin protein ligase activity	1.8534	3.61352	0.404955	4.57682	4.72108e-06	0.0114109	11.4142	12.5441	10.8977	11.42	11.3152	11.2108	-0.198441	1.84856	-1.13407	-0.187939	-0.37779	-0.566887
	basal_2cells_apical_2cells		STRG.10445	-	-	2.22968	4.6903	0.516906	4.31351	1.60686e-05	0.0203866	12.2544	13.2513	11.2522	13.8352	12.2496	11.4041	-0.296292	0.761637	-1.35983	1.38126	-0.301454	-1.19871
2 cells to 4 cells	basal_2cells_basal_4cells	up in basal 4 cells compared to basal 2 cells	STRG.42715	KLT	HD domain	-1.70036	3.24982	0.378717	-4.48979	7.12924e-06	0.00761047	11.7162	11.7344	12.4149	13.1703	12.2473	11.9657	-0.981456	-0.947841	0.311288	1.7092	0.00116528	-0.519805
	basal_2cells_basal_4cells	up in basal 4 cells compare to basal 2cells	STRG.10175	na	na	-1.65539	3.15009	0.306473	-5.40143	6.61114e-08	0.000141148	11.1587	11.6197	11.0665	13.1909	11.5292	11.0152	-0.683688	-0.104916	-0.799382	1.86769	-0.218526	-0.863888
	basal_2cells_basal_4cells	up in basal 4 cells compare to basal 2cells	STRG.10175	P	alginic acid biosynthetic process	-1.65539	3.15009	0.306473	-5.40143	6.61114e-08	0.000141148	11.1587	11.6197	11.0665	13.1909	11.5292	11.0152	-0.683688	-0.104916	-0.799382	1.86769	-0.218526	-0.863888
	basal_2cells_basal_4cells	up in basal 4 cells compare to basal 2cells	STRG.24327	S	IPT/TIG domain	-1.56069	2.94996	0.345214	-4.52094	6.15651e-06	0.00761047	12.3418	11.6597	11.5187	12.9395	11.1029	11.8099	0.674621	-0.368088	-0.583525	1.5881	-1.21908	-0.138508
	basal_2cells_basal_4cells	up in basal 4 cells compare to basal 2cells	STRG.2867	na	na	-1.17401	2.25639	0.289171	-4.05992	4.90893e-05	0.0299445	11.2664	11.4725	11.2293	12.5096	11.6482	11.5801	-0.847921	-0.402013	-0.928025	1.84076	-0.022113	-0.169353
	basal_2cells_basal_4cells	up in basal 4 cells compare to basal 2cells	STRG.13617	U	protein xylosyltransferase activity	-1.1545	2.22608	0.274052	-4.21271	2.52327e-05	0.0215488	11.4288	11.5457	11.5735	12.7165	11.5164	11.4548	-0.649033	-0.413901	-0.357929	1.94036	-0.47287	-0.596742
	basal_2cells_basal_4cells	down in basal 4 cells compared to basal 2 cells	STRG.587	O	ubiquitin protein ligase activity	1.52881	2.88548	0.374879	4.07815	4.53958e-05	0.0299445	11.4142	12.5441	10.8977	11.42	11.3152	11.2108	-0.198441	1.84856	-1.13407	-0.187939	-0.37779	-0.566887
	basal_2cells_basal_4cells	down in basal 4 cells compare to basal 2cells	STRG.32	P	carbonate dehydratase activity	2.55387	5.87207	0.456196	5.59818	2.1661e-08	9.24923e-05	16.5522	14.8325	15.5784	12.6766	12.7151	13.3634	1.5558	0.417982	0.911518	-1.00849	-0.98297	-0.554033
	basal_2cells_middle_4cells	up in middle 4 cells compared to basal 2 cells	STRG.778	L	Histone-like DNA-binding protein which is capable of wrapping DNA to stabilize it, and thus to prevent its denaturation under extreme environmental conditions	-1.36918	2.58323	0.274914	-4.98038	6.34599e-07	0.000923131	12.2672	12.2161	12.7924	12.5934	13.3921	12.8853	-0.972737	-1.09107	0.241868	-0.218295	1.62912	0.456803
	basal_2cells_middle_4cells	up in middle 4 cells compare to basal 2cells	STRG.559	O	2 iron, 2 sulfur cluster binding	-1.35911	2.56526	0.322532	-4.21387	2.51028e-05	0.0214256	13.1313	12.9786	13.3431	13.35	14.2006	14.1336	-0.744126	-1.06067	-0.305049	-0.290949	1.47196	1.33309
	basal_2cells_middle_4cells	up in middle 4 cells compare to basal 2cells	STRG.43894	E	positive regulation of DNA-templated transcription, elongation	-1.1124	2.16205	0.283553	-3.92307	8.74282e-05	0.0399513	11.7851	11.4425	11.5155	11.754	12.4843	11.3205	0.0542603	-0.798207	-0.61655	-0.0231326	1.79392	-1.10172
	basal_2cells_middle_4cells	down in middle 4 cells compared to basal 2 cells	STRG.38882	K	heat shock factor	1.25083	2.37978	0.299412	4.17762	2.94578e-05	0.0214256	12.6427	12.8614	12.3798	12.3347	11.6323	12.4014	0.673173	1.19231	0.0488841	-0.0581607	-1.72578	0.100185
	basal_2cells_middle_4cells	down in middle 4 cells compare to basal 2cells	STRG.16376	G	fructose-bisphosphate aldolase activity	1.3229	2.50169	0.338168	3.91197	9.15475e-05	0.0399513	11.5368	12.4506	11.2265	11.6635	11.3254	11.088	-0.158871	1.79306	-0.821789	0.111654	-0.610491	-1.11745
	basal_2cells_middle_4cells	down in middle 4 cells compare to basal 2cells	STRG.402	J	snoRNA binding	1.51205	2.85215	0.381242	3.96612	7.30529e-05	0.0398504	11.9393	12.7345	11.7399	12.2026	11.3512	11.7301	-0.0903067	1.56984	-0.506663	0.459364	-1.31799	-0.526966
	basal_2cells_middle_4cells	down in middle 4 cells compare to basal 2cells	STRG.587	O	ubiquitin protein ligase activity	1.60139	3.03435	0.374853	4.27204	1.93689e-05	0.0211314	11.4142	12.5441	10.8977	11.42	11.3152	11.2108	-0.198441	1.84856	-1.13407	-0.187939	-0.37779	-0.566887
	basal_2cells_middle_4cells	down in middle 4 cells compare to basal 2cells	STRG.60629	L	protein conserved in bacteria	1.75811	3.38255	0.437186	4.02143	5.7846e-05	0.0360628	11.51	12.8632	11.8378	12.1609	11.5099	12.4928	-1.04182	1.52958	-0.418897	0.195126	-1.04201	0.825698
	basal_2cells_middle_4cells	down in middle 4 cells compare to basal 2cells	STRG.7124	na	na	1.80724	3.49973	0.280438	6.44436	1.16087e-10	5.06602e-07	12.6603	13.3117	12.0301	12.3787	11.6182	11.6927	0.525561	1.57644	-0.491138	0.0711501	-1.15566	-1.0355
	basal_2cells_middle_4cells	down in middle 4 cells compare to basal 2cells	STRG.32	P	carbonate dehydratase activity	2.52946	5.77357	0.456182	5.54486	2.94183e-08	6.41907e-05	16.5522	14.8325	15.5784	12.6766	12.7151	13.3634	1.5558	0.417982	0.911518	-1.00849	-0.98297	-0.554033
	apical_2cells_middle_4cells	up in middle 4 cells compared to apical 2 cells	STRG.46672	O	5'-nucleotidase activity	-1.39127	2.62309	0.35031	-3.97153	7.14114e-05	0.0493147	11.7374	11.5359	11.0715	11.9859	12.4626	12.1302	-0.20509	-0.645654	-1.66082	0.338069	1.38019	0.653642
	apical_2cells_middle_4cells	down in middle 4 cells compared to apical 2 cells	STRG.55259	na	na	1.02358	2.03296	0.23725	4.31436	1.60063e-05	0.0222145	11.1787	11.3842	12.2181	11.3607	11.0503	11.4965	-0.639787	-0.0907969	2.13654	-0.153677	-0.982675	0.209162
	apical_2cells_middle_4cells	down in middle 4 cells compare to apical 2cells	STRG.39336	S	Cytochrome c oxidase biogenesis protein Cmc1 like	1.19722	2.29297	0.295362	4.0534	5.04787e-05	0.040669	12.0937	11.6912	12.6266	12.0462	11.495	12.0372	0.367487	-0.724368	1.81294	0.238631	-1.25662	0.214078
	apical_2cells_middle_4cells	down in middle 4 cells compare to apical 2cells	STRG.53089	na	na	1.23402	2.35222	0.288075	4.28369	1.83819e-05	0.0222145	11.5275	11.6389	12.5924	11.6336	11.1558	11.1684	-0.199351	0.039587	2.08354	0.0280293	-0.996209	-0.969092
	apical_2cells_middle_4cells	down in middle 4 cells compare to apical 2cells	STRG.43696	-	-	1.42505	2.68525	0.341429	4.17379	2.99575e-05	0.0289629	12.0515	12.0797	12.7827	11.8026	11.3822	11.2932	0.30018	0.35892	1.82292	-0.218228	-1.09356	-1.27891
	apical_2cells_middle_4cells	down in middle 4 cells compare to apical 2cells	STRG.32	P	carbonate dehydratase activity	3.03232	8.18126	0.492713	6.15434	7.53915e-10	3.64443e-06	16.5522	14.8325	15.5784	12.6766	12.7151	13.3634	1.5558	0.417982	0.911518	-1.00849	-0.98297	-0.554033
	apical_2cells_apical_4cells	up in apical 4 cells compared to apical 2 cells	STRG.13987	L	GTPase activator activity	-1.68709	3.22006	0.401205	-4.20505	2.61024e-05	0.0356018	11.4811	11.5632	11.1337	11.6057	12.1305	12.5586	-0.533925	-0.340708	-1.35132	-0.240736	0.994477	2.00181
	apical_2cells_apical_4cells	up in apical 4 cells compare to apical 2cells	STRG.1571	na	na	-1.67726	3.1982	0.405167	-4.13967	3.47805e-05	0.0356018	12.1861	11.9379	11.1735	11.6975	11.6452	12.7817	0.784343	0.224652	-1.49886	-0.317254	-0.43526	2.12749
	apical_2cells_apical_4cells	up in apical 4 cells compare to apical 2cells	STRG.55327	na	na	-1.48104	2.7915	0.355789	-4.1627	3.14502e-05	0.0356018	11.1619	11.802	11.178	11.391	11.6612	12.8172	-0.915026	0.411208	-0.881763	-0.440435	0.11953	2.51458
	apical_2cells_apical_4cells	up in apical 4 cells compare to apical 2cells	STRG.54084	Z	carbohydrate transport	-1.33333	2.51983	0.343241	-3.88452	0.000102532	0.0451003	11.1818	11.5055	10.9594	11.4229	11.079	12.1506	-0.454807	0.489281	-1.10348	0.248469	-0.75459	2.37111
	apical_2cells_apical_4cells	up in apical 4 cells compare to apical 2cells	STRG.2054	na	na	-1.26176	2.39787	0.30014	-4.20389	2.62363e-05	0.0356018	11.5927	11.4369	11.0606	11.6813	11.7383	12.4754	-0.0651188	-0.485476	-1.50099	0.173925	0.327745	2.31678
	apical_2cells_apical_4cells	up in apical 4 cells compare to apical 2cells	STRG.49468	S	macromolecule localization	-1.22065	2.33052	0.314253	-3.88429	0.000102628	0.0451003	11.2016	11.4555	10.8408	11.4256	11.0734	12.0465	-0.298725	0.457345	-1.37368	0.368508	-0.680545	2.21799
	apical_2cells_apical_4cells	up in apical 4 cells compare to apical 2cells	STRG.51781	S	galactinol-sucrose galactosyltransferase activity	-1.19259	2.28563	0.303454	-3.93006	8.49252e-05	0.0451003	11.3887	11.5192	10.8556	11.5603	11.3131	12.1968	-0.131875	0.241223	-1.65595	0.358544	-0.34804	2.17828
	apical_2cells_apical_4cells	up in apical 4 cells compare to apical 2cells	STRG.44760	S	attachment of GPI anchor to protein	-1.15002	2.21917	0.284063	-4.04847	5.15542e-05	0.0356018	11.7455	11.6651	10.9966	11.6516	11.3676	12.333	0.455258	0.232043	-1.6231	0.194571	-0.593504	2.08555
	apical_2cells_apical_4cells	up in apical 4 cells compare to apical 2cells	STRG.11167	na	na	-1.1146	2.16535	0.274543	-4.05984	4.91068e-05	0.0356018	11.2499	11.3624	10.8823	11.3449	11.0916	12.1719	-0.136413	0.190776	-1.20495	0.139931	-0.596546	2.54372
	apical_2cells_apical_4cells	up in apical 4 cells compare to apical 2cells	STRG.42304	V	ATPase activity, coupled to transmembrane movement of substances	-1.05542	2.07832	0.263798	-4.00086	6.31117e-05	0.0381352	11.3211	11.3169	10.9599	11.4688	11.1186	12.1997	-0.064727	-0.0769612	-1.13178	0.371611	-0.662752	2.53097
	apical_2cells_apical_4cells	down in apical 4 cells compared to apical 2 cells	STRG.11421	na	na	2.03063	4.08584	0.527522	3.84938	0.000118415	0.0477016	12.7765	12.9087	13.4084	13.3861	12.154	11.5314	0.00941454	0.221172	1.02167	0.985887	-0.987788	-1.98517
	apical_2cells_apical_4cells	down in apical 4 cells compare to apical 2cells	STRG.32	P	carbonate dehydratase activity	2.42169	5.35798	0.588891	4.11229	3.91758e-05	0.0356018	16.5522	14.8325	15.5784	12.6766	12.7151	13.3634	1.5558	0.417982	0.911518	-1.00849	-0.98297	-0.554033
4 cells stage	basal_4cells_middle_4cells	down in basal compared to middle at 4 cells	STRG.28259	E	glutamine biosynthetic process	-1.52769	2.88324	0.342259	-4.46355	8.06138e-06	0.00439748	14.7479	14.9764	15.5898	14.3686	15.9098	16.3596	-0.723168	-0.385747	0.520224	-1.28343	0.992782	1.65721
	basal_4cells_middle_4cells	down in basal compare to middle at 4 cells	STRG.14923	C	ATP hydrolysis coupled proton transport	-1.29417	2.45236	0.306579	-4.22132	2.42874e-05	0.010599	15.2819	15.5199	15.7354	14.9483	16.2705	16.4681	-0.688695	-0.239937	0.166524	-1.31774	1.17535	1.54792
	basal_4cells_middle_4cells	down in basal compare to middle at 4 cells	STRG.33818	H	pyridoxal 5'-phosphate synthase (glutamine hydrolysing) activity	-1.27276	2.41624	0.312725	-4.06991	4.70312e-05	0.0165819	12.5382	11.9815	12.3231	11.6746	12.8718	12.8201	0.483533	-0.732143	0.0136856	-1.40213	1.21188	1.09897
	basal_4cells_middle_4cells	down in basal compare to middle at 4 cells	STRG.41553	na	na	-1.26643	2.40566	0.326039	-3.88429	0.000102628	0.0283599	12.0971	11.808	12.0398	11.482	12.6934	12.274	0.126211	-0.568845	-0.0116256	-1.35259	1.55974	0.551508
	basal_4cells_middle_4cells	down in basal compare to middle at 4 cells	STRG.13761	J	translation initiation factor activity	-1.17505	2.25801	0.304667	-3.85684	0.000114862	0.0283599	12.3935	12.8624	12.7621	12.3351	13.3584	12.9389	-1.02944	0.224536	-0.0435198	-1.18548	1.5511	0.429117
	basal_4cells_middle_4cells	down in basal compare to middle at 4 cells	STRG.54233	J	ribosomal large subunit binding	-1.14544	2.21214	0.312212	-3.6688	0.000243696	0.0379817	11.8756	12.9033	12.5833	11.843	12.9257	12.8426	-1.25393	0.852125	0.196391	-1.32081	0.897982	0.727719
	basal_4cells_middle_4cells	down in basal compare to middle at 4 cells	STRG.7677	E	Homoserine dehydrogenase	-1.13381	2.19438	0.303693	-3.73342	0.0001889	0.0343483	12.1107	12.045	12.3347	11.7779	12.7678	12.4936	-0.353258	-0.541129	0.286794	-1.30453	1.52494	0.741143
	basal_4cells_middle_4cells	down in basal compare to middle at 4 cells	STRG.12252	na	na	-1.10683	2.15372	0.2615	-4.23264	2.30969e-05	0.010599	15.5728	15.9917	16.2617	15.6725	16.87	16.8127	-1.15133	-0.33448	0.191808	-0.956984	1.37802	1.26618
	basal_4cells_middle_4cells	up in basal compared to middle at 4 cells	STRG.12526	na	na	1.00053	2.00073	0.269128	3.71767	0.00020107	0.0350988	11.4201	11.4404	10.8392	12.0657	11.0039	11.0096	0.180108	0.226767	-1.15666	1.66551	-0.777595	-0.764549
	basal_4cells_middle_4cells	up in basal compare to middle at 4 cells	STRG.41131	na	na	1.03025	2.04238	0.265932	3.87411	0.000107016	0.0283599	11.581	11.3719	11.7885	12.1865	11.0552	11.0387	0.115537	-0.377668	0.604831	1.54342	-1.12438	-1.1633
	basal_4cells_middle_4cells	up in basal compare to middle at 4 cells	STRG.2867	na	na	1.04591	2.06467	0.289103	3.61778	0.000297138	0.0418293	11.2664	11.4725	11.2293	12.5096	11.6482	11.5801	-0.847921	-0.402013	-0.928025	1.84076	-0.022113	-0.169353
	basal_4cells_middle_4cells	up in basal compare to middle at 4 cells	STRG.13617	U	protein xylosyltransferase activity	1.14168	2.20638	0.274011	4.16657	3.09224e-05	0.0122677	11.4288	11.5457	11.5735	12.7165	11.5164	11.4548	-0.649033	-0.413901	-0.357929	1.94036	-0.47287	-0.596742
	basal_4cells_middle_4cells	up in basal compare to middle at 4 cells	STRG.10341	na	na	1.17233	2.25375	0.292224	4.01173	6.02746e-05	0.0187885	11.5459	11.514	11.1466	12.262	10.9987	11.2911	0.12969	0.0582658	-0.763687	1.73231	-1.09483	-0.440488
	basal_4cells_middle_4cells	up in basal compare to middle at 4 cells	STRG.59322	C	D-arabinono-1,4-lactone oxidase activity	1.24126	2.36405	0.324873	3.82075	0.000133048	0.0283599	11.6587	11.6209	11.1611	12.2743	11.1383	11.03	0.281026	0.196725	-0.828614	1.6539	-0.879457	-1.12096
	basal_4cells_middle_4cells	up in basal compare to middle at 4 cells	STRG.58703	G	gluconolactonase activity	1.30974	2.47897	0.286754	4.56748	4.93627e-06	0.00307741	11.5939	11.5937	11.4132	12.6263	11.2438	11.9409	-0.290244	-0.290665	-0.654486	1.79047	-0.995802	0.409097
	basal_4cells_middle_4cells	up in basal compare to middle at 4 cells	STRG.52581	E	regulation of tocopherol cyclase activity	1.33714	2.52651	0.351405	3.80514	0.000141726	0.0283599	12.0849	11.8003	11.7575	12.6243	11.3965	11.4822	0.446592	-0.201541	-0.299045	1.67527	-1.12128	-0.926218
	basal_4cells_middle_4cells	up in basal compare to middle at 4 cells	STRG.15924	na	na	1.38583	2.61322	0.381611	3.63153	0.000281748	0.040985	12.5829	12.8382	12.7596	13.462	12.3196	12.9574	-0.612958	0.0441112	-0.158214	1.64942	-1.29051	0.350719
	basal_4cells_middle_4cells	up in basal compare to middle at 4 cells	STRG.3940	G	glucose-6-phosphate isomerase activity	1.39763	2.63468	0.27655	5.05379	4.33124e-07	0.000378031	14.2117	14.5017	14.2261	14.9752	13.7412	13.4835	-0.093709	0.497575	-0.0642519	1.46266	-1.05277	-1.57799
	basal_4cells_middle_4cells	up in basal compare to middle at 4 cells	STRG.57836	H	RNA binding	1.44484	2.72233	0.376325	3.83934	0.000123365	0.0283599	12.1072	12.6854	11.3507	13.4115	11.9581	11.368	-0.213924	0.562664	-1.22997	1.5378	-0.41417	-1.20674
	basal_4cells_middle_4cells	up in basal compare to middle at 4 cells	STRG.58845	G	sedoheptulose-7-phosphate:D-glyceraldehyde-3-phosphate glyceronetransferase activity	1.4608	2.75261	0.288637	5.06104	4.1697e-07	0.000378031	13.5776	14.1073	13.7165	14.5738	13.3083	12.7522	-0.335086	0.601039	-0.0896736	1.42544	-0.810999	-1.79383
	basal_4cells_middle_4cells	up in basal compare to middle at 4 cells	STRG.11421	na	na	1.48849	2.80596	0.408504	3.64376	0.000268681	0.0404319	12.7765	12.9087	13.4084	13.3861	12.154	11.5314	0.00941454	0.221172	1.02167	0.985887	-0.987788	-1.98517
	basal_4cells_middle_4cells	up in basal compare to middle at 4 cells	STRG.4722	na	na	1.64386	3.12501	0.343844	4.78082	1.74578e-06	0.00126977	11.5177	11.8469	11.0196	12.7414	11.1131	11.4672	-0.240522	0.28771	-1.03983	1.72319	-0.889844	-0.321575
	basal_4cells_middle_4cells	up in basal compare to middle at 4 cells	STRG.10175	na	na	1.6765	3.19652	0.306446	5.47079	4.48038e-08	6.51746e-05	11.1587	11.6197	11.0665	13.1909	11.5292	11.0152	-0.683688	-0.104916	-0.799382	1.86769	-0.218526	-0.863888
	basal_4cells_middle_4cells	up in basal compare to middle at 4 cells	STRG.10175	P	alginic acid biosynthetic process	1.6765	3.19652	0.306446	5.47079	4.48038e-08	6.51746e-05	11.1587	11.6197	11.0665	13.1909	11.5292	11.0152	-0.683688	-0.104916	-0.799382	1.86769	-0.218526	-0.863888
	basal_4cells_middle_4cells	up in basal compare to middle at 4 cells	STRG.26907	D	structural constituent of cuticle	1.70616	3.26291	0.420395	4.05847	4.93962e-05	0.0165819	11.9699	12.266	12.0238	13.2712	11.8676	11.4329	-0.434253	0.073201	-0.341966	1.7961	-0.609735	-1.35481
	basal_4cells_middle_4cells	up in basal compare to middle at 4 cells	STRG.10445	-	-	1.7625	3.39287	0.478413	3.68407	0.000229542	0.0371008	12.2544	13.2513	11.2522	13.8352	12.2496	11.4041	-0.296292	0.761637	-1.35983	1.38126	-0.301454	-1.19871
	basal_4cells_middle_4cells	up in basal compare to middle at 4 cells	STRG.24327	S	IPT/TIG domain	1.94674	3.85504	0.345268	5.63836	1.71677e-08	3.74598e-05	12.3418	11.6597	11.5187	12.9395	11.1029	11.8099	0.674621	-0.368088	-0.583525	1.5881	-1.21908	-0.138508
	basal_4cells_middle_4cells	up in basal compare to middle at 4 cells	STRG.38560	na	na	2.95406	7.74925	0.514239	5.74452	9.21832e-09	3.74598e-05	13.7653	13.7676	13.1538	15.3332	12.4049	11.9429	0.206769	0.208785	-0.338225	1.60405	-1.00558	-1.41731
	basal_4cells_middle_4cells	up in basal compare to middle at 4 cells	STRG.38560	-	-	2.95406	7.74925	0.514239	5.74452	9.21832e-09	3.74598e-05	13.7653	13.7676	13.1538	15.3332	12.4049	11.9429	0.206769	0.208785	-0.338225	1.60405	-1.00558	-1.41731
	basal_4cells_apical_4cells	down in basal compared to apical at 4 cells	STRG.55014	U	protein xylosyltransferase activity	-3.47516	11.1206	0.876936	-3.96284	7.40622e-05	0.0168566	12.8	12.5646	12.2905	11.6828	12.2204	13.9186	0.563334	0.185521	-0.254389	-1.22977	-0.36689	2.35886
	basal_4cells_apical_4cells	down in basal compare to apical at 4 cells	STRG.28259	E	glutamine biosynthetic process	-1.88216	3.68626	0.419166	-4.49025	7.11392e-06	0.00418	14.7479	14.9764	15.5898	14.3686	15.9098	16.3596	-0.723168	-0.385747	0.520224	-1.28343	0.992782	1.65721
	basal_4cells_apical_4cells	down in basal compare to apical at 4 cells	STRG.36822	na	na	-1.84307	3.58773	0.495356	-3.72071	0.000198666	0.0322975	12.9639	13.0658	13.2753	12.3848	13.1144	13.9989	-0.190762	0.0383032	0.509024	-1.492	0.147499	2.135
	basal_4cells_apical_4cells	down in basal compare to apical at 4 cells	STRG.53428	U	S-adenosyl-L-methionine transmembrane transport	-1.78296	3.44131	0.470453	-3.78987	0.000150726	0.0273542	12.3702	11.8584	11.7931	11.7046	12.1931	13.2795	0.568397	-0.523125	-0.662256	-0.851039	0.19067	2.50778
	basal_4cells_apical_4cells	down in basal compare to apical at 4 cells	STRG.29689	E	methylglyoxal metabolic process	-1.76248	3.39281	0.421091	-4.18552	2.8452e-05	0.00837009	12.6288	12.4274	13.1188	11.9847	12.7877	13.5576	-0.0606602	-0.481518	0.963162	-1.40668	0.271314	1.88002
	basal_4cells_apical_4cells	down in basal compare to apical at 4 cells	STRG.61032	U	ammonium transmembrane transporter activity	-1.6599	3.15994	0.461699	-3.59519	0.00032416	0.0475992	11.6413	12.5027	12.6948	11.6588	12.5597	13.1966	-1.2564	0.351649	0.710334	-1.22376	0.458066	1.64718
	basal_4cells_apical_4cells	down in basal compare to apical at 4 cells	STRG.19705	na	na	-1.59327	3.01731	0.403422	-3.94938	7.83547e-05	0.0169843	12.2217	11.7785	12.3576	11.9794	12.4002	13.3904	-0.0790238	-1.0561	0.220613	-0.613156	0.314326	2.49748
	basal_4cells_apical_4cells	down in basal compare to apical at 4 cells	STRG.22884	-	-	-1.58067	2.99108	0.36047	-4.38502	1.15977e-05	0.00527929	12.1323	11.6758	12.5887	11.604	12.3018	13.1008	-0.00459308	-0.935907	0.926428	-1.08227	0.34126	1.97109
	basal_4cells_apical_4cells	down in basal compare to apical at 4 cells	STRG.14981	Q	protein-arginine omega-N asymmetric methyltransferase activity	-1.48794	2.80488	0.378403	-3.93216	8.41848e-05	0.0174186	11.9763	11.6723	12.5535	11.5899	11.8945	13.003	-0.0751603	-0.731329	1.17091	-0.909322	-0.251767	2.14122
	basal_4cells_apical_4cells	down in basal compare to apical at 4 cells	STRG.14923	C	ATP hydrolysis coupled proton transport	-1.41964	2.67518	0.375472	-3.78093	0.000156241	0.0273542	15.2819	15.5199	15.7354	14.9483	16.2705	16.4681	-0.688695	-0.239937	0.166524	-1.31774	1.17535	1.54792
	basal_4cells_apical_4cells	down in basal compare to apical at 4 cells	STRG.55327	na	na	-1.3891	2.61916	0.337542	-4.11535	3.86586e-05	0.0103514	11.1619	11.802	11.178	11.391	11.6612	12.8172	-0.915026	0.411208	-0.881763	-0.440435	0.11953	2.51458
	basal_4cells_apical_4cells	down in basal compare to apical at 4 cells	STRG.33477	-	-	-1.18361	2.27144	0.254405	-4.65244	3.28025e-06	0.00284301	11.5081	11.8294	11.8944	11.4712	11.7137	12.6851	-0.785017	0.136805	0.323141	-0.891024	-0.195277	2.5918
	basal_4cells_apical_4cells	down in basal compare to apical at 4 cells	STRG.23648	L	Zinc finger BED domain-containing protein	-1.12956	2.18793	0.292668	-3.85954	0.000113603	0.0224835	11.5096	11.3117	12.2531	11.3916	11.5136	12.3761	-0.341637	-0.839242	1.52837	-0.63828	-0.331474	1.8379
	basal_4cells_apical_4cells	down in basal compare to apical at 4 cells	STRG.35190	J	tRNA binding	-1.09614	2.13781	0.288229	-3.803	0.000142955	0.0271137	12.1626	11.7674	12.4278	11.4961	12.0998	12.614	0.37525	-0.684111	1.08606	-1.41148	0.206936	1.58534
	basal_4cells_apical_4cells	down in basal compare to apical at 4 cells	STRG.50349	O	chloride channel activity	-1.08119	2.11578	0.251114	-4.30556	1.66565e-05	0.00689277	11.6322	11.5145	11.7364	11.536	12.1075	12.622	-0.466459	-0.795626	-0.175352	-0.735467	0.862103	2.30069
	basal_4cells_apical_4cells	down in basal compare to apical at 4 cells	STRG.37182	Z	carbohydrate transport	-1.03833	2.05384	0.288091	-3.60415	0.00031317	0.0475992	11.8384	11.976	12.3069	11.8307	11.8732	12.8144	-0.645898	-0.203171	0.860593	-0.670359	-0.533713	2.49244
	basal_4cells_apical_4cells	up in basal compared to apical at 4 cells	STRG.50968	K	GTPase activity	1.08625	2.12322	0.288128	3.77003	0.000163226	0.0275187	11.9147	11.5773	11.2664	12.3825	11.3527	11.1859	0.588895	-0.185894	-0.900028	1.6634	-0.70171	-1.0849
	basal_4cells_apical_4cells	up in basal compare to apical at 4 cells	STRG.454	J	RNA-directed 5'-3' RNA polymerase activity	1.57178	2.97272	0.393661	3.99273	6.53183e-05	0.0156489	11.8578	12.8291	11.4108	12.8153	11.9977	11.1262	-0.429889	1.09663	-1.13235	1.07492	-0.210073	-1.57959
	basal_4cells_apical_4cells	up in basal compare to apical at 4 cells	STRG.3772	C	oxidoreductase activity, acting on NAD(P)H, oxygen as acceptor	1.58867	3.00771	0.362006	4.38851	1.14131e-05	0.00527929	14.0655	14.1113	13.8592	14.4152	13.6692	13.0356	0.336751	0.451583	-0.181124	1.21435	-0.658268	-2.24876
	basal_4cells_apical_4cells	up in basal compare to apical at 4 cells	STRG.3940	G	glucose-6-phosphate isomerase activity	1.71991	3.29415	0.338745	5.07729	3.82858e-07	0.000435692	14.2117	14.5017	14.2261	14.9752	13.7412	13.4835	-0.093709	0.497575	-0.0642519	1.46266	-1.05277	-1.57799
	basal_4cells_apical_4cells	up in basal compare to apical at 4 cells	STRG.30694	na	na	1.92703	3.80272	0.535272	3.6001	0.000318097	0.0475992	12.0699	11.9718	11.6022	13.0178	11.7754	11.0291	0.106265	-0.0587566	-0.680058	1.69979	-0.388888	-1.6436
	basal_4cells_apical_4cells	up in basal compare to apical at 4 cells	STRG.48206	U	protein xylosyltransferase activity	2.06594	4.18706	0.485742	4.25316	2.10777e-05	0.00738043	14.4601	15.9199	15.1414	16.043	14.7079	14.0316	-0.976469	1.01038	-0.0492332	1.1779	-0.639188	-1.55962
	basal_4cells_apical_4cells	up in basal compare to apical at 4 cells	STRG.26907	D	structural constituent of cuticle	2.0764	4.21754	0.515011	4.03176	5.53604e-05	0.014	11.9699	12.266	12.0238	13.2712	11.8676	11.4329	-0.434253	0.073201	-0.341966	1.7961	-0.609735	-1.35481
	basal_4cells_apical_4cells	up in basal compare to apical at 4 cells	STRG.11421	na	na	2.11256	4.32458	0.50049	4.22099	2.43235e-05	0.00790862	12.7765	12.9087	13.4084	13.3861	12.154	11.5314	0.00941454	0.221172	1.02167	0.985887	-0.987788	-1.98517
	basal_4cells_apical_4cells	up in basal compare to apical at 4 cells	STRG.57836	H	RNA binding	2.13264	4.38518	0.461118	4.62492	3.74737e-06	0.00284301	12.1072	12.6854	11.3507	13.4115	11.9581	11.368	-0.213924	0.562664	-1.22997	1.5378	-0.41417	-1.20674
	basal_4cells_apical_4cells	up in basal compare to apical at 4 cells	STRG.58845	G	sedoheptulose-7-phosphate:D-glyceraldehyde-3-phosphate glyceronetransferase activity	2.13589	4.39509	0.353615	6.04015	1.53968e-09	7.00864e-06	13.5776	14.1073	13.7165	14.5738	13.3083	12.7522	-0.335086	0.601039	-0.0896736	1.42544	-0.810999	-1.79383
	basal_4cells_apical_4cells	up in basal compare to apical at 4 cells	STRG.10175	na	na	2.14929	4.4361	0.375579	5.72261	1.04899e-08	1.59166e-05	11.1587	11.6197	11.0665	13.1909	11.5292	11.0152	-0.683688	-0.104916	-0.799382	1.86769	-0.218526	-0.863888
	basal_4cells_apical_4cells	up in basal compare to apical at 4 cells	STRG.10175	P	alginic acid biosynthetic process	2.14929	4.4361	0.375579	5.72261	1.04899e-08	1.59166e-05	11.1587	11.6197	11.0665	13.1909	11.5292	11.0152	-0.683688	-0.104916	-0.799382	1.86769	-0.218526	-0.863888
	basal_4cells_apical_4cells	up in basal compare to apical at 4 cells	STRG.50388	U	regulation of response to stimulus	2.19166	4.56832	0.513064	4.27172	1.93972e-05	0.00735801	11.3481	12.5175	11.5494	13.3879	12.1555	11.4591	-1.13086	0.434858	-0.861289	1.60016	-0.0497902	-0.982246
	basal_4cells_apical_4cells	up in basal compare to apical at 4 cells	STRG.10445	-	-	2.62779	6.18079	0.586116	4.4834	7.34621e-06	0.00418	12.2544	13.2513	11.2522	13.8352	12.2496	11.4041	-0.296292	0.761637	-1.35983	1.38126	-0.301454	-1.19871
	basal_4cells_apical_4cells	up in basal compare to apical at 4 cells	STRG.48139	KLT	Sushi, nidogen and EGF-like	3.33901	10.1191	0.799206	4.17791	2.94204e-05	0.00837009	12.4723	12.5542	12.0607	14.2693	11.9812	11.0347	-0.0730993	0.00999653	-0.490892	1.75064	-0.571564	-1.53215
	basal_4cells_apical_4cells	up in basal compare to apical at 4 cells	STRG.38560	na	na	3.66188	12.6571	0.629926	5.81319	6.12931e-09	1.39503e-05	13.7653	13.7676	13.1538	15.3332	12.4049	11.9429	0.206769	0.208785	-0.338225	1.60405	-1.00558	-1.41731
	basal_4cells_apical_4cells	up in basal compare to apical at 4 cells	STRG.38560	-	-	3.66188	12.6571	0.629926	5.81319	6.12931e-09	1.39503e-05	13.7653	13.7676	13.1538	15.3332	12.4049	11.9429	0.206769	0.208785	-0.338225	1.60405	-1.00558	-1.41731
