## Supplementary material for "Radical cell identity bifurcation in *Saccharina* embryos coincides with the expression of newly acquired genes": Table S4

### Sheet: Feuille1
Table S4: Identity of the recent genes expressed in basal cells. Genes that diverged after the emergence of Laminariales were manually annotated. Five out of ten genes share similarities with known genes, and at least three are involved in signaling.
STR_gene	Gene group	Manual annotation	Manual functional category	Phylostratum
STRG.610	Basal	TRANSIENT RECEPTOR POTENTIAL CATION CHANNEL (PTHR13800)	signal transduction	Saccharina
STRG.1590	Basal	unkown	unknown	Saccharina latissima
STRG.17086	Basal	unkown	unknown	Arthrothamnaceae
STRG.17234	Basal	decanoate-CoA ligase activity (fatty acid-CoA ligase activity	lipid metabolism	Arthrothamnaceae
STRG.22397	Basal	unkown	unknown	Saccharina latissima
STRG.40345	Basal	putative LRR-ROC protein	signal transduction	Saccharina latissima
STRG.44880	Basal	methyltransferase activity putatively Histone	genome regulation	Saccharina latissima
STRG.53849	Basal	unkown	unknown	Saccharina latissima
STRG.58235	Basal	unkown	unknown	Laminariales
STRG.60995	Basal	LRR containing proteins	signal transduction	Laminariales
