## Supplementary material for "Radical cell identity bifurcation in *Saccharina* embryos coincides with the expression of newly acquired genes": Table S5

### Sheet: dataLong
Table S5: Genome metrics of the newly assembled Saccharina latissima male strain M1 and comparison with others public genomes.
Samples				Genome metrics					gene metrics		orthology metrics
Species	name	ref	type	genome_len	nb_contig	N50	L50	GC_perc	nb_gene	Mean_exon	nb_gene_OG	nb_gene_unassaigned	nb_gene_OG_perc	nb_gene_unassaigned_perc	nb_OG	nb_OG_perc	nb_OG_spe	nb_gene_OG_spe	nb_gene_OG_spe_perc	nb_OG_non_spe	OG_non_spe_gene	OG_non_spe_gene_perc
Heterosigma akashiwo	Heterosigma	Denoeud	Scaffold-level	1519658451	4933	718485	506	47.02	15415	2.99	11164	4251	72.4	27.6	5330	25.7	588	3026	19.6	4742	8138	52.8
Schizocladia ischiensis	Schizocladia	Denoeud	Scaffold-level	194512753	130	2524267	26	57.06	21187	4.7	13649	7538	64.4	35.6	9218	44.5	262	1046	4.9	8956	12603	59.5
Dictyota dichotoma	Dictyota	Denoeud	Scaffold-level	851153257	6019	251101	1009	50.27	20583	5.57	17710	2873	86	14	10117	48.8	358	3053	14.8	9759	14657	71.2
Desmarestia herbacea	Desmarestia	Denoeud	Scaffold-level	430876013	1483	897968	142	48.19	16271	6.84	14041	2230	86.3	13.7	10769	52	102	464	2.9	10667	13577	83.4
Ascophyllum nodosum	Ascophyllum	Denoeud	Scaffold-level	1252946200	16273	230387	1296	48.34	24121	5.61	22473	1648	93.2	6.8	11804	56.9	605	2595	10.8	11199	19878	82.4
Fucus serratus	Fucus	Denoeud	Scaffold-level	1234412134	8882	288973	1186	48.34	21263	6.08	19701	1562	92.7	7.3	11404	55	293	1131	5.3	11111	18570	87.3
Undaria pinnatifida	Undaria	Graaf	Chromosome-level	634545109	33	16682880	8	50.02	20716	6.82	17713	3003	85.5	14.5	10534	50.8	443	1288	6.2	10091	16425	79.3
Saccharina japonica	Saccharina	Ye	Chromosome-level	548536073	32	15129613	6	49.66	18732	6.49	17661	1071	94.3	5.7	10868	52.4	119	461	2.5	10749	17200	91.8
Saccharina latissima	S. latissima public	Denoeud	Scaffold-level	531271127	4592	247168	632	49.78	17672	5.92	15051	2621	85.2	14.8	10849	52.3	51	145	0.8	10798	14906	84.3
Saccharina latissima	S. latissima M1	this study	Scaffold-level	517078163	4014	174175	681	50.61	22114	7.12	20348	1766	92	8	11832	57.1	589	2035	9.2	11243	18313	82.8
Chordaria linearis	Chordaria	Denoeud	Scaffold-level	214613037	217	2249057	33	54.19	17198	7.1	15301	1897	89	11	11414	55.1	187	592	3.4	11227	14709	85.5
Scytosiphon promiscuus	Scytosiphon	Denoeud	Scaffold-level	193199992	111	3112009	19	54.68	19218	7.16	15754	3464	82	18	11662	56.3	223	779	4.1	11439	14975	77.9
Ectocarpus siliculosus	E. siliculosus	Denoeud	Scaffold-level	200168972	1633	852574	70	53.4	17801	7.52	16417	1384	92.2	7.8	12801	61.8	75	213	1.2	12726	16204	91
Ectocarpus sp.7	Ectocarpus Ec32	Cormier	Chromosome-level	196804589	30	6528661	12	53.59	24428	8.76	20852	3576	85.4	14.6	12937	62.4	235	594	2.4	12702	20258	82.9
